# NPAS4 in the medial prefrontal cortex mediates chronic social defeat stress-induced anhedonia and dendritic spine loss

**DOI:** 10.1101/2021.03.04.433930

**Authors:** Brandon W Hughes, Benjamin M Siemsen, Stefano Berto, Jaswinder Kumar, Rebecca G Cornbrooks, Rose Marie Akiki, Jordan S Carter, Michael D Scofield, Christopher W Cowan, Makoto Taniguchi

## Abstract

Chronic stress can produce reward system deficits (*i*.*e*. anhedonia) and other common symptoms associated with depressive disorders, as well as neural circuit hypofunction in the medial prefrontal cortex (mPFC). However, the molecular mechanisms by which chronic stress promotes depressive-like behavior and hypofrontality remain unclear. We show here that the neuronal activity-regulated transcription factor, NPAS4, in the mPFC is regulated by chronic social defeat stress (CSDS), and it’s required in this brain region for CSDS-induced changes in sucrose preference and natural reward motivation. Interestingly, NPAS4 is not required for CSDS-induced social avoidance or anxiety-like behavior. We also find that mPFC NPAS4 is required for CSDS-induced reduction of pyramidal cell dendritic spine density, revealing a relationship between mPFC dendritic spine changes and anhedonia-like behavior, but not social avoidance behavior. Finally, transcriptomic analysis from the mPFC revealed that NPAS4 influences expression of numerous genes linked to glutamatergic synapses and ribosomal function, as well as many dysregulated genes observed in common neuropsychiatric disorders, including depression. Together our findings reveal an essential role for the activity-regulated transcription factor, NPAS4, in chronic stress-induced mPFC hypofunction and anhedonia.
