## Supplemental Table1 for "NPAS4 in the medial prefrontal cortex mediates chronic social defeat stress-induced anhedonia and dendritic spine loss": Hughes_Supplemental Table S1_Statistic analysis_20210825.xlsx

### Sheet: Sheet1
Figure	Statistical Analysis	Dependent Variable	Factor(s)	DF	F/t value	P value	n
1B	Two-way ANOVA	Npas4 mRNA level	Time course	(3, 77)	57.77	<0.0001	n=5-10/condition
			Social defeat stress condition	(2, 77)	41.13	<0.0001
			Time course x Social defeat stress condition	(6, 77)	16.6	<0.0001
		Tukey's post hoc analysis	5 min, Control versus Acute			<0.0001
			5 min, Control versus Chronic			<0.0001
			5 min, Acute versus Chronic			<0.0001
			15 min, Control versus Acute			<0.0001
			15 min, Control versus Chronic			<0.0001
			15 min, Acute versus Chronic			<0.0001
1C	Two-way ANOVA	Number of NPAS4(+) cells	Brain region	(2, 27)	1.278	0.2948	n=3-5/condition
			Social defeat stress condition	(2, 27)	9.695	0.0007
			Brain region x Social defeat stress condition	(4, 27)	0.3128	0.8669
		Tukey's post hoc analysis	Cingulate Cortex, Control versus Acute			0.0267
			Cingulate Cortex, Control versus Chronic			0.0462
			Cingulate Cortex, Acute versus Chronic			0.9136
			Prelimbic Cortex, Control versus Acute			0.0281
			Prelimbic Cortex, Control versus Chronic			0.0474
			Prelimbic Cortex, Acute versus Chronic			0.9183
			Infralimbic Cortex, Control versus Acute			0.1963
			Infralimbic Cortex, Control versus Chronic			0.4892
			Infralimbic Cortex, Acute versus Chronic			0.7273
1D	One-way ANOVA	% of CaMKa(+) cells in NPAS4 (+) cells	Social defeat stress condition	(2, 21)	0.05358	0.948	n=7-9/condition
		% of SST(+) cells in NPAS4 (+) cells	Social defeat stress condition	NA	NA	NA	n=3/condition
		% of PV(+) cells in NPAS4 (+) cells	Social defeat stress condition	(2, 8)	2.516	0.142	n=3-4/condition
2B	Paired t-test	NPAS4 (+) cells/100 mm^2	shRNA expression	(3)	3.7	0.0343	n=4/condition
2C	Two-way ANOVA	Interaction zone (sec) SC shRNA	Interaction partner	(1, 29)	32.4	<0.0001	n=14-17/condition
			Social defeat stress condition	(1, 29)	7.407	0.0109
			Interaction partner x Social defeat stress condition	(1, 29)	7.522	0.0103
		Bonferroni post hoc analysis	Interaction partner (-) versus (+) in Control no stress animals			<0.0001
			Interaction partner (-) versus (+) in CSDS animals			0.0727
			Control no stress SC shRNA animals versus CSDS SC shRNA animals in interaction partner (+)			0.0007
	Two-way ANOVA	Interaction zone (sec) Npas4 shRNA	Interaction partner	(1, 28)	34.2	<0.0001	n=15/condition
			Social defeat stress condition	(1, 28)	9965	0.0038
			Interaction partner x Social defeat stress condition	(1, 28)	3.745	0.0631
		Bonferroni post hoc analysis	Interaction partner (-) versus (+) in Control no stress animals			<0.0001
			Interaction partner (-) versus (+) in CSDS animals			0.0198
			Control no stress Npas4 shRNA animals versus CSDS Npas4 shRNA animals in interaction partner (+)			0.0001
2D	Two-way ANOVA	Social interaction Ratio	shRNA expression	(1, 57)	1.419	0.2385	n=14-17/condition
			Social defeat stress condition	(1, 57)	7.642	0.0077
			shRNA expression x Social defeat stress condition	(1, 57)	0.08629	0.77
2E	Two-way ANOVA	Avoidance corner zone (sec) SC shRNA	Interaction partner	(1, 29)	0.0143	0.9057
			Social defeat stress condition	(1, 29)	14.78	0.0006
			Interaction partner x Social defeat stress condition	(1, 29)	12.21	0.0015
		Bonferroni post hoc analysis	Control no stress SC shRNA animals versus CSDS SC shRNA animals in interaction partner (+)			<0.0001
	Two-way ANOVA	Avoidance corner zone (sec) Npas4 shRNA	Interaction partner	(1, 28)	0.04181	0.8395
			Social defeat stress condition	(1, 28)	7.37	0.0112
			Interaction partner x Social defeat stress condition	(1, 28)	4.841	0.0362
		Bonferroni post hoc analysis	Control no stress Npas4 shRNA animals versus CSDS Npas4 shRNA animals in interaction partner (+)			0.002
2F	Two-way ANOVA	Social avoidance Ratio	shRNA expression	(1, 56)	0.03141	0.86	n=14-17/condition
			Social defeat stress condition	(1, 56)	20.86	<0.0001
			shRNA expression x Social defeat stress condition	(1, 56)	0.04064	0.841
2G	Two-way ANOVA	Sucrose Preference (%)	shRNA expression	(1, 54)	0.08393	0.7731	n=9-21/condition
			Social defeat stress condition	(1, 54)	0.9357	0.3377
			shRNA expression x Social defeat stress condition	(1, 54)	8.211	0.0059
		Tukey's post hoc analysis	Control no stress animals versus CSDS animals in SC shRNA animals			0.0448
			SC shRNA versus Npas4 shRNA aniamls with CSDS			0.0389
2H	Two-way ANOVA	Open Arm (Sec)	shRNA expression	(1, 39)	0.298	0.5883	n=10-11/condition
			Social defeat stress condition	(1, 39)	5.78	0.0211
			shRNA expression x Social defeat stress condition	(1, 39)	0.358	0.553
3A	Three-way ANOVA	Sucrose delivery	Days for Self-administration	(8, 312)	11.37	<0.0001	n=10-11/condition
			Social defeat stress condition	(1, 39)	9.631	0.0036
			shRNA expression	(1, 39)	0.6564	0.4228
			Days x Social defeat stress condition	(8, 312)	0.3996	0.9204
			Days x shRNA expression	(8, 312)	1.102	0.3617
			Social defeat stress condition x shRNA expression	(1, 39)	0.05536	0.8152
			Days x Social defeat stress condition x shRNA expression	(8, 312)	0.6256	0.7562
3B	Three-way ANOVA	Discrimination index	Days for Self-administration	(4.497, 175.4)	21.11	<0.0001	n=10-11/condition
			Social defeat stress condition	(1, 39)	3.744	0.0603
			shRNA expression	(1, 39)	0.4126	0.5244
			Days x Social defeat stress condition	(8, 312)	2.145	0.0315
			Days x shRNA expression	(8, 312)	0.2414	0.9827
			Social defeat stress condition x shRNA expression	(1, 39)	0.6348	0.4304
			Days x Social defeat stress condition x shRNA expression	(8, 312)	1.505	0.1545
3C	Two-way ANOVA	Breakpoint	shRNA expression	(1, 38)	2.898	0.0968	n=10-11/condition
			CSDS phenotype	(1, 38)	2.63	0.1131
			shRNA expression x CSDS phenotype	(1, 38)	0.001975	0.9648
3D	Simple linear regression	Social interaction ratio versus Breakpoint	shRNA expression	(1, 17)	12.81	0.0354
			SC shRNA with CSDS	(1, 9)	6.671	0.0296
			Npas4 shRNA with CSDS	(1, 8)	6.534	0.2976
4B	Two-way ANOVA	Spines/mm	shRNA expression	(1, 162)	8.715	0.0036	n=34(8)-55(8)/condition
			Social defeat stress condition	(1, 162)	2.194	0.1405
			shRNA expression x Social defeat stress condition	(1, 162)	9.864	0.002
		Tukey's post hoc analysis	Control no stress versus CSDS in SC shRNA animals			0.0056
			Control no stress versus CSDS in Npas4 shRNA animals			0.6603
			SC shRNA versus Npas4 shRNA in CSDS animals			<0.0001
Figure	Statistical Analysis	Dependent Variable	Factor(s)	DF	F/t value	P value	n
S1A	Two-way ANOVA	Npas4 mRNA level	Time course	(2, 52)	53.12	<0.0001	n=5-10/condition
			Social defeat stress condition	(2, 52)	8.371	<0.0001
			Time course x Social defeat stress condition	(4, 52)	13.77	0.0007
		Tukey's post hoc analysis	15 min, Control versus Acute			<0.0001
			15 min, Control versus Chronic			<0.0001
			15 min, Acute versus Chronic			0.5356
S1B	Two-way ANOVA	cFos mRNA level	Time course	(2, 58)	44.41	<0.0001	n=5-10/condition
			Social defeat stress condition	(2, 58)	45.37	<0.0001
			Time course x Social defeat stress condition	(4, 58)	10.38	<0.0001
		Tukey's post hoc analysis	15 min, Control versus Acute			<0.0001
			15 min, Control versus Chronic			<0.0001
			15 min, Acute versus Chronic			0.0021
			1 h, Control versus Acute			<0.0001
			1 h, Control versus Chronic			<0.0001
			1 h, Acute versus Chronic			0.0055
S1C	One-way ANOVA	NPAS4 signal intensity	Social defeat stress condition	(2, 214)	12.1	<0.0001	n=45(3)-87(5)/condition
		Tukey's post hoc analysis	Control versus Acute			0.0002
			Control versus Chronic			0.8222
			Acute versus Chronic			0.0001
S2A	Two-way ANOVA	Water consumption (mL)	Genotype	(1, 54)	0.02427	0.8768	n=9-21/condition
			Social defeat stress condition	(1, 54)	0.7717	0.3836
			Genotyper x Social defeat stress condition	(1, 54)	0.9418	0.3362
	Two-way ANOVA	Sucrose consumption (mL)	Genotype	(1, 54)	0.04988	0.8241
			Social defeat stress condition	(1, 54)	0.9813	0.3263
			Genotyper x Social defeat stress condition	(1, 54)	14.99	0.0003
2B	Simple linear regression	Social interaction ratio versus Sucrose preference (%)	shRNA expression	(1, 14)	0.05045	0.8255	n=7-11/condition
			SC shRNA with CSDS	(1, 9)	0.0005783	0.98
			Npas4 shRNA with CSDS	(1, 5)	0.2975	0.6089
2C	Simple linear regression	Social interaction ratio versus Open Arm (Sec)	shRNA expression	(1, 17)	0.007219	0.9333	n=10-11/condition
			SC shRNA with CSDS	(1, 9)	0.1596	0.6988
			Npas4 shRNA with CSDS	(1, 8)	1.071	0.3309
S3A	Two-way ANOVA	Spine Head Diameter	shRNA expression	(1, 162)	0.07993	0.7778	n=34(8)-55(8)/condition
			Social defeat stress condition	(1, 162)	0.6409	0.4246
			shRNA expression x Social defeat stress condition	(1, 162)	0.06676	0.7687
S4	Student's t test	Nfix mRNA level	shRNA expression	(12)	2.763	0.0172	n=7/condition
	Student's t test	Sst mRNA level	shRNA expression	(11)	2.561	0.0264	n=6-7/condition
	Student's t test	Nrp1 mRNA level	shRNA expression	(12)	2.634	0.0218	n=7/condition
	Student's t test	Dhcr7 mRNA level	shRNA expression	(12)	2.714	0.0188	n=7/condition
	Student's t test	Ache mRNA level	shRNA expression	(12)	3.477	0.0046	n=7/condition
