## Supplemental Table3 for "NPAS4 in the medial prefrontal cortex mediates chronic social defeat stress-induced anhedonia and dendritic spine loss": Hughes_Supplemental Table S3_Sequences of shRNAs and qPCR Primers.xlsx

### Sheet: Sheet1
Item	Sequence	Sourse	Identifiers
scramble shRNA	GGTTCAGCGTCATAATTTATTCAAGAGATAAATTATGACGCTGAACC	Lin et al., 2008	N/A
Npas4 shRNA	GGTTGACCCTGATAATTTATTCAAGAGATAAATTATCAGGGTCAACC	Lin et al., 2008	N/A
Gene expression Npas4 forward primer:	AGCATTCCAGGCTCATCTGAA	Furukawa-Hibi et al., 2012	N/A
Gene expression Npas4 reverse primer:	GGCGAAGTAAGTCTTGGTAGGATT	Furukawa-Hibi et al., 2012	N/A
Gene expression Npas4 forward primer:	GCTATA CTCAGAAGGTCCAGAAGGC	Lin et al., 2008	N/A
Gene expression Npas4 reverse primer:	TCAGAGAATGAGGGTAGCACAGC	Lin et al., 2008	N/A
Gene expression Gapdh forward primer:	AGGTCGGTGTGAACGGATTTG	Renthal et al., 2007	N/A
Gene expression Gapdh reverse primer:	TGTAGACCATGTAGTTGAGGTCA	Renthal et al., 2007	N/A
Gene expression β-tubulin forward primer:	CGAC AATGAAGCCCTCTACGAC	Lin et al., 2008	N/A
Gene expression β-tubulin reverse primer:	ATGGTGGCAGACACAAGGTGGTTG	Lin et al., 2008	N/A
Gene expression cFos forward primer:	GTCGACCTAGGGAGGACCTTAC	Watanabe et al., 2009	N/A
Gene expression cFos reverse primer:	CATCTCTGGAAGAGGTGAGGAC	Watanabe et al., 2009	N/A
Gene expression Nfix forward primer:	AGCCCCAGCTACTACAACATA	MGH, Harvard Medical School, Primer Bank	N/A
Gene expression Nfix reverse primer:	AGTCCAGCTTTCCTGACTTCT	MGH, Harvard Medical School, Primer Bank	N/A
Gene expression Sst forward primer:	ACCGGGAAACAGGAACTGG	MGH, Harvard Medical School, Primer Bank	N/A
Gene expression Sst reverse primer:	TTGCTGGGTTCGAGTTGGC	MGH, Harvard Medical School, Primer Bank	N/A
Gene expression Nrp1 forward primer:	CGGAGGAATGTTCTGTCGCTATG	ORIGENE	Cat#: MP208857
Gene expression Nrp1 reverse primer:	GGATAGAACGCCTGAAGAGGAG	ORIGENE	Cat#: MP208857
Gene expression Dhcr7 forward primer:	CAAGACACCACCTGTGACAGCT	ORIGENE	Cat#: MP200098
Gene expression Dhcr7 reverse primer:	CTGCTGGAGTAATGGCACCTTC	ORIGENE	Cat#: MP200098
Gene expression Ache forward primer:	TTCCTTCGTGCCTGTGGTAGAC	ORIGENE	Cat#: MP200188
Gene expression Ache reverse primer:	CCGTAAACCAGAAAGTAGGAGCC	ORIGENE	Cat#: MP200188
